# Evaluating host to host transplants as a method to study plant bacterial assembly

**DOI:** 10.1101/2021.08.30.458296

**Authors:** Christopher Baldock, Neil Wilson, Rosalind Deaker

## Abstract

The ability to predict plant microbiome assembly will enable new bacterial-based technologies for agriculture. A major step towards this is quantifying the roles of ecological processes on community assembly. This is challenging, in part because individual plants are colonised by different communities of soil bacteria and it is difficult to estimate if the absence of a given species was a) because it was not present in the soil to colonise a given plant or b) it went locally extinct from competition, predation or similar. To minimise this uncertainty, the authors develop a mesocosm system to study bacterial communities of individual plants by replicated transplantation to a recipient host plant population, ensuring new hosts receive a homogenous species pool for colonisation. We sought to understand which factors affected the transplant and, what the main drivers of variation in the model communities were. A nested factorial design was used to investigate the transplantation of cultured or total, root or leaf associated bacterial communities from donor host species to surrogate host species. Specific metrics were developed to quantify colonisation efficiency of communities. The results show the root communities were more effectively transplanted than leaf communities, with leaf communities more susceptible to contamination. For root communities the strongest driver of beta diversity was the donor host species, and for leaves it was the surrogate host species. Overall, the results reveal that root, but not leaf communities are amenable to transplant reflecting their differing ecological drivers. This work provides the basis to develop a plant microbiome transplant system.
