## Supplementary material for "Evaluating host to host transplants as a method to study plant bacterial assembly": Table S1

	NTAR			UDAR			NTRR			UDRR
Df	Sum Sq	F value	Pr(>F)	Sum Sq	F value	Pr(>F)	Sum Sq	F value	Pr(>F)	Sum Sq	F value	Pr(>F)
Surrogate_Species	0	0	0.99	19.38	5.8	0.02	0.87	3.51	0.06	2.74	4.81	0.03
Donor_Species	17.75	61.89	0	5.59	1.68	0.2	10.06	40.44	0	0	0.01	0.94
Cultured.Total	34.85	121.53	0	3.91	1.17	0.28	32.67	131.29	0	12.42	21.79	0
Time	0.28	0.98	0.32	3.33	1	0.32	0	0	0.97	0.42	0.74	0.39
Compartment	37.36	130.28	0	95.14	28.5	0	3.41	13.71	0	10.58	18.56	0
`Surrogate_Species:Donor_Species`	0.04	0.14	0.7	0.47	0.14	0.71	0.03	0.1	0.75	0	0	0.95
`Surrogate_Species:Cultured.Total`	0.35	1.23	0.27	0.35	0.1	0.75	0.15	0.58	0.45	0.57	1	0.32
`Donor_Species:Cultured.Total`	12.64	44.09	0	2.86	0.86	0.36	4.21	16.91	0	0.67	1.18	0.28
`Surrogate_Species:Time`	1.05	3.65	0.06	0.23	0.07	0.79	0.07	0.29	0.59	0.32	0.56	0.46
`Donor_Species:Time`	0.12	0.43	0.52	1.18	0.35	0.55	0.08	0.33	0.57	0.03	0.06	0.81
`Cultured.Total:Time`	0.23	0.81	0.37	0.52	0.15	0.69	0.01	0.03	0.86	0.58	1.02	0.31
`Surrogate_Species:Compartment`	3.47	12.09	0	59.35	17.78	0	0	0.02	0.89	0.01	0.02	0.88
`Donor_Species:Compartment`	8.39	29.25	0	0.97	0.29	0.59	0.02	0.1	0.75	2.21	3.88	0.05
`Cultured.Total:Compartment`	3.13	10.92	0	2.35	0.7	0.4	2.77	11.15	0	1.66	2.92	0.09
`Time:Compartment`	1.43	4.98	0.03	0.13	0.04	0.85	0.02	0.09	0.77	0.08	0.14	0.71
`Surrogate_Species:Donor_Species:Cultured.Total`	0.88	3.06	0.08	1.11	0.33	0.57	0.12	0.48	0.49	0.03	0.06	0.81
`Surrogate_Species:Donor_Species:Time`	1.54	5.36	0.02	3.29	0.99	0.32	0.28	1.13	0.29	0.55	0.96	0.33
`Surrogate_Species:Cultured.Total:Time`	0.32	1.13	0.29	1.36	0.41	0.53	0.31	1.25	0.27	0.19	0.34	0.56
`Donor_Species:Cultured.Total:Time`	0.09	0.32	0.57	0.35	0.1	0.75	0.16	0.65	0.42	0	0	1
`Surrogate_Species:Donor_Species:Compartment`	0.03	0.1	0.75	0.05	0.01	0.91	0.39	1.55	0.22	0.46	0.81	0.37
`Surrogate_Species:Cultured.Total:Compartment`	0.02	0.06	0.81	3.69	1.1	0.3	0.12	0.49	0.49	0.65	1.13	0.29
`Donor_Species:Cultured.Total:Compartment`	2.84	9.89	0	1.35	0.4	0.53	0.04	0.17	0.68	0.1	0.18	0.67
`Surrogate_Species:Time:Compartment`	0.02	0.06	0.81	0.02	0.01	0.94	0.03	0.12	0.73	0.19	0.33	0.57
`Donor_Species:Time:Compartment`	1	3.47	0.07	5.01	1.5	0.22	0.02	0.07	0.79	0.23	0.41	0.52
Residuals	23.8			277.08			20.65			47.31		0
